# Hypothalamic tau^P301L^ pathology disrupts pair bonding in monogamous prairie voles

**DOI:** 10.64898/2026.09.28.755178

**Authors:** Michael A. Kelberman, Kelly E. Winther, Razan E. Ibrahiem, Eric G. Albregts, Meenakshi Pardasani, Yurika L. Watanabe, Zoe R. Donaldson

## Abstract

Although dementias primarily affect memory, they also disrupt our closest social relationships, resulting in elevated caregiver burden and worse patient outcomes. However, the mechanistic study of how pathology affects social attachments is limited by the use of laboratory rodents that do not form selective, long-term bonds. Here, in monogamous prairie voles, we expressed dementia-causing tau^P301L^ in the paraventricular hypothalamus of 12- and 18-month-old animals, and separately, from birth through 18-months, across hippocampocortical regions. Hippocampocortical expression of tau^P301L^ did not yield deficits in social or non-social dementia-related phenotypes. In contrast, tau^P301L^ expressed in the hypothalamus yielded sex- and age-dependent social bonding deficits. 18-month males with hypothalamic tau pathology failed to form bonds and displayed blunted sociability, effects that converged across bonding assays. In addition, healthy 18-month males paired with a hypothalamic tau-expressing female also showed reduced partner preference, suggesting that pathology exerts vicarious effects on partners. Social behavior of both healthy females and those expressing tau^P301L^ were unaffected. 18-month tau^P301L^ males also showed elevated oxytocin fluorescence. These findings establish direct and vicarious disruptions to pair bonding induced by hypothalamic tau pathology in male prairie voles, potentially via altered oxytocin signaling.
