## Supplemental Table 2 for "Hypothalamic tau^P301L^ pathology disrupts pair bonding in monogamous prairie voles"

### Sheet: Figure 1
Main effects and interactions								Post-hocs
Group	Metric	Main effect/interaction	Test	Summary	p value			Group	Metric	Comparison	Test	Summary	p value
18mo male hippocampocortical	Tau counts	Treatment	One-way ANOVA	F2,26 = 1.608	0.2195			12mo male PVH	Tau counts	Ctrl vs. tau-paired	Tukey's post-hoc	q28 = 0.4069	0.9555
18mo female hippocampocortical	Tau counts	Treatment	Kruskal-Wallis Test	Kruskal-Wallis statistic3,29 = 0.3361	0.8453					Ctrl vs. tau	Tukey's post-hoc	q28 = 3.581	0.0441
										Tau-paired vs. tau	Tukey's post-hoc	q28 = 3.164	0.0822
12mo male PVH	Tau counts	Treatment	One-way ANOVA	F2,28 = 3.894	0.0322			12mo female PVH	Tau counts	Ctrl vs. tau-paired	Tukey's post-hoc	q28 = 0.0002559	0.9999
12mo female PVH	Tau counts	Treatment	One-way ANOVA	F2,28 = 4.200	0.0254					Ctrl vs. tau	Tukey's post-hoc	q28 = 3.521	0.0484
										Tau-paired vs. tau	Tukey's post-hoc	q28 = 3.604	0.0425
18mo male PVH	Tau counts	Treatment	Kruskal-Wallis Test	Kruskal-Wallis statistic3,29 = 8.063	0.0177
18mo female PVH	Tau counts	Treatment	Kruskal-Wallis Test	Kruskal-Wallis statistic3,29 = 7.488	0.0237			18mo male PVH	Tau counts	Ctrl vs. tau-paired	Dunn's post-hoc	Z7,11 = 1.735	0.2481
										Ctrl vs. tau	Dunn's post-hoc	Z7,11 = 2.840	0.0136
										Tau-paired vs. tau	Dunn's post-hoc	Z11,11 = 1.252	0.6316
								18mo female PVH	Tau counts	Ctrl vs. tau-paired	Dunn's post-hoc	Z7,11 = 1.171	0.7249
										Ctrl vs. tau	Dunn's post-hoc	Z7,11 = 2.673	0.0225
										Tau-paired vs. tau	Dunn's post-hoc	Z11,11 = 1.704	0.2654

### Sheet: Figure 2
Main effects and interactions								Post-hocs
Group	Metric	Main effect/interaction	Test	Summary	p value			Group	Metric	Comparison	Test	Summary	p value
18mo male hippocampocortical	Partner preference	Treatment	Two-way ANOVA	F2,26 = 0.2504	0.7803			18mo female hippocampocortical	Partner preference	Ctrl: ST vs. LT	Holm-Šídák's post-hoc	t26 = 0.3702	0.918
		Timepoint	Two-way ANOVA	F1,26 = 0.03991	0.8432					Tau-paired: ST vs. LT	Holm-Šídák's post-hoc	t26 = 0.3709	0.918
		Treament x timepoint	Two-way ANOVA	F2,26 = 0.4387	0.6495					Tau: ST vs. LT	Holm-Šídák's post-hoc	t26 = 3.207	0.0106
	Resident intruder - time out	Treatment	Kruskal-Wallis Test	Kruskal-Wallis statistic3,29 = 2.392	0.3024					ST: ctrl vs. GFP	Holm-Šídák's post-hoc	t52 = 0.6847	0.8724
	Resident intruder - time fighting	Treatment	One-way ANOVA	F2,26 = 0.4642	0.6338					ST: ctrl vs. tau	Holm-Šídák's post-hoc	t52 = 0.3804	0.9131
18mo female hippocampocortical	Partner preference	Treatment	Two-way ANOVA	F2,26 = 0.1693	0.8452					ST: GFP vs. tau	Holm-Šídák's post-hoc	t52 = 1.084	0.7959
		Timepoint	Two-way ANOVA	F1,26 = 3.730	0.0644					LT: ctrl vs. GFP	Holm-Šídák's post-hoc	t52 = 0.2479	0.9131
		Treament x timepoint	Two-way ANOVA	F2,26 = 3.724	0.0378					LT: ctrl vs. tau	Holm-Šídák's post-hoc	t52 = 1.294	0.7404
	Resident intruder - time out	Treatment	Kruskal-Wallis Test	Kruskal-Wallis statistic3,29 = 0.7362	0.692					LT: GFP vs. tau	Holm-Šídák's post-hoc	t52 = 1.110	0.7959
	Resident intruder - time fighting	Treatment	Kruskal-Wallis Test	Kruskal-Wallis statistic3,29 = 2.983	0.225
18mo hippocampocortcial	Dyadic interaction - time in close social contact	Treatment	Two-way ANOVA	F2,26 = 0.9597	0.3961			12mo female	Resident intruder - time fighting	Ctrl vs. tau-paired	Tukey's post-hoc	q28 = 3.616	0.0418
		Timepoint	Two-way ANOVA	F1,26 = 0.9488	0.339					Ctrl vs. tau	Tukey's post-hoc	q28 = 1.340	0.6154
		Treament x timepoint	Two-way ANOVA	F2,26 = 0.5992	0.5567					Tau-paired vs. tau	Tukey's post-hoc	q28 = 2.244	0.2678
								18mo female PVH	Partner preference	Ctrl: ST vs. LT	Holm-Šídák's post-hoc	t26 = 3.360	0.0072
12mo male PVH	Partner preference	Treatment	Two-way ANOVA	F2,28 = 0.4735	0.6377					Tau-paired: ST vs. LT	Holm-Šídák's post-hoc	t26 = 0.6176	0.7023
		Timepoint	Two-way ANOVA	F1,28 = 0.1520	0.6996					Tau: ST vs. LT	Holm-Šídák's post-hoc	t26 = 0.7594	0.7023
		Treament x timepoint	Two-way ANOVA	F2,28 = 2.522	0.0984					ST: ctrl vs. tau-paired	Holm-Šídák's post-hoc	t52 = 1.875	0.3376
	Resident intruder - time out	Treatment	Kruskal-Wallis Test	Kruskal-Wallis statistic3,31 = 0.7209	0.6974					ST: ctrl vs. tau	Holm-Šídák's post-hoc	t52 = 1.713	0.385
	Resident intruder - time fighting	Treatment	Kruskal-Wallis Test	Kruskal-Wallis statistic3,31 = 2.151	0.3411					ST: tau-paired vs. tau	Holm-Šídák's post-hoc	t52 = 0.1841	0.903
12mo female PVH	Partner preference	Treatment	Two-way ANOVA	F2,28 = 1.879	0.1715					ST: ctrl vs. tau-paired	Holm-Šídák's post-hoc	t52 = 0.4032	0.903
		Timepoint	Two-way ANOVA	F1,28 = 0.3028	0.5865					ST: ctrl vs. tau	Holm-Šídák's post-hoc	t52 = 1.438	0.4933
		Treament x timepoint	Two-way ANOVA	F2,28 = 0.3865	0.683					ST: tau-paired vs. tau	Holm-Šídák's post-hoc	t52 = 1.174	0.571
	Resident intruder - time out	Treatment	Kruskal-Wallis Test	Kruskal-Wallis statistic3,31 = 0.4989	0.7792
	Resident intruder - time fighting	Treatment	One-way ANOVA	F2,28 = 3.357	0.0493
12mo PVH	Dyadic interaction - time in close social contact	Treatment	Two-way ANOVA	F2,28 = 5.187	0.0121
		Timepoint	Two-way ANOVA	F1,28 = 3.504	0.0717
		Treament x timepoint	Two-way ANOVA	F2,28 = 0.07880	0.9244
18mo male PVH	Partner preference	Treatment	Two-way ANOVA	F2,26 = 3.665	0.0396
		Timepoint	Two-way ANOVA	F1,26 = 1.474	0.2357
		Treament x timepoint	Two-way ANOVA	F2,26 = 0.4332	0.653
	Resident intruder - time out	Treatment	Kruskal-Wallis Test	Kruskal-Wallis statistic3,29 = 1.808	0.4049
	Resident intruder - time fighting	Treatment	One-way ANOVA	F2,26 = 0.6078	0.5521
18mo female PVH	Partner preference	Treatment	Two-way ANOVA	F2,26 = 0.4704	0.63
		Timepoint	Two-way ANOVA	F1,26 = 4.640	0.0407
		Treament x timepoint	Two-way ANOVA	F2,26 = 4.903	0.0156
	Resident intruder - time out	Treatment	Kruskal-Wallis Test	Kruskal-Wallis statistic3,29 = 2.783	0.2488
	Resident intruder - time fighting	Treatment	Kruskal-Wallis Test	Kruskal-Wallis statistic3,29 = 2.804	0.2461
18mo PVH	Dyadic interaction - time in close social contact	Treatment	Two-way ANOVA	F2,26 = 3.777	0.0363
		Timepoint	Two-way ANOVA	F1,26 = 16.43	0.0004
		Treament x timepoint	Two-way ANOVA	F2,26 = 0.05174	0.9497

### Sheet: Figure 3
Main effects and interactions								Post-hocs
Group	Metric	Main effect/interaction	Test	Summary	p value			Group	Metric	Comparison	Test	Summary	p value
18mo male hippocampocortical	Sleep latency - latency to sleep	Treatment	Kruskal-Wallis Test	Kruskal-Wallis statistic3,29 = 0.1442	0.9304			18mo female PVH	Novelty suppressed feeding - pellet eaten (proportion)	Ctrl vs. tau-paired	Tukey's post-hoc	q28 = 3.815	0.0305
	Y- maze - % alternation	Treatment	One-way ANOVA	F2,26 = 0.8085	0.4564					Ctrl vs. tau	Tukey's post-hoc	q28 = 4.419	0.0111
	Y-maze - arm entries	Treatment	One-way ANOVA	F2,26 = 0.5180	0.6017					Tau-paired vs. tau	Tukey's post-hoc	q28 = 0.7074	0.8718
	Novelty suppressed feeding - latency to eat (novel)	Treatment	Kruskal-Wallis Test	Kruskal-Wallis statistic3,29 = 0.1847	0.9118
	Novelty suppressed feeding - latency to eat (home)	Treatment	Kruskal-Wallis Test	Kruskal-Wallis statistic3,29 = 0.8571	0.6515
	Novelty suppressed feeding - pellet eaten (proportion)	Treatment	One-way ANOVA	F2,26 = 3.282	0.0536
18mo female hippocampocortical	Sleep latency - latency to sleep	Treatment	Kruskal-Wallis Test	Kruskal-Wallis statistic3,29 = 2.667	0.2635
	Y- maze - % alternation	Treatment	One-way ANOVA	F2,26 = 2.083	0.1449
	Y-maze - arm entries	Treatment	One-way ANOVA	F2,26 = 0.4108	0.6673
	Novelty suppressed feeding - latency to eat (novel)	Treatment	Kruskal-Wallis Test	Kruskal-Wallis statistic3,29 = 0.9081	0.6351
	Novelty suppressed feeding - latency to eat (home)	Treatment	One-way ANOVA	F2,26 = 0.8688	0.4313
	Novelty suppressed feeding - pellet eaten (proportion)	Treatment	One-way ANOVA	F2,26 = 3.140	0.06
12mo male PVH	Sleep latency - latency to sleep	Treatment	Kruskal-Wallis Test	Kruskal-Wallis statistic3,31 = 0.8284	0.6609
	Y- maze - % alternation	Treatment	Kruskal-Wallis Test	Kruskal-Wallis statistic3,31 = 1.309	0.5196
	Y-maze - arm entries	Treatment	Kruskal-Wallis Test	Kruskal-Wallis statistic3,31 = 3.385	0.1841
	Novelty suppressed feeding - latency to eat (novel)	Treatment	Kruskal-Wallis Test	Kruskal-Wallis statistic3,31 = 0.5239	0.7696
	Novelty suppressed feeding - latency to eat (home)	Treatment	Kruskal-Wallis Test	Kruskal-Wallis statistic3,31 = 0.3656	0.8329
	Novelty suppressed feeding - pellet eaten (proportion)	Treatment	One-way ANOVA	F2,28 = 0.8373	0.4434
12mo female PVH	Sleep latency - latency to sleep	Treatment	Kruskal-Wallis Test	Kruskal-Wallis statistic3,31 = 2.008	0.3664
	Y- maze - % alternation	Treatment	One-way ANOVA	F2,28 = 0.03863	0.9622
	Y-maze - arm entries	Treatment	One-way ANOVA	F2,28 = 0.5724	0.5706
	Novelty suppressed feeding - latency to eat (novel)	Treatment	Kruskal-Wallis Test	Kruskal-Wallis statistic3,31 = 3.140	0.208
	Novelty suppressed feeding - latency to eat (home)	Treatment	Kruskal-Wallis Test	Kruskal-Wallis statistic3,31 = 1.127	0.5692
	Novelty suppressed feeding - pellet eaten (proportion)	Treatment	One-way ANOVA	F2,28 = 5.699	0.0084
18mo male PVH	Sleep latency - latency to sleep	Treatment	Kruskal-Wallis Test	Kruskal-Wallis statistic3,29 = 2.355	0.3081
	Y- maze - % alternation	Treatment	One-way ANOVA	F2,26 = 0.1213	0.8862
	Y-maze - arm entries	Treatment	Kruskal-Wallis Test	Kruskal-Wallis statistic3,29 = 1.970	0.3734
	Novelty suppressed feeding - latency to eat (novel)	Treatment	Kruskal-Wallis Test	Kruskal-Wallis statistic3,29 = 0.4421	0.8017
	Novelty suppressed feeding - latency to eat (home)	Treatment	Kruskal-Wallis Test	Kruskal-Wallis statistic3,29 = 0.7168	0.6988
	Novelty suppressed feeding - pellet eaten (proportion)	Treatment	One-way ANOVA	F2,26 = 1.977	0.1588
18mo female PVH	Sleep latency - latency to sleep	Treatment	Kruskal-Wallis Test	Kruskal-Wallis statistic3,29 = 1.113	0.5731
	Y- maze - % alternation	Treatment	One-way ANOVA	F2,26 = 0.01446	0.9857
	Y-maze - arm entries	Treatment	One-way ANOVA	F2,26 = 0.9122	0.4141
	Novelty suppressed feeding - latency to eat (novel)	Treatment	Kruskal-Wallis Test	Kruskal-Wallis statistic3,29 = 1.653	0.4375
	Novelty suppressed feeding - latency to eat (home)	Treatment	Kruskal-Wallis Test	Kruskal-Wallis statistic3,29 = 1.987	0.3702
	Novelty suppressed feeding - pellet eaten (proportion)	Treatment	One-way ANOVA	F2,26 = 0.3600	0.7011

### Sheet: Figure 4
Main effects and interactions								Post-hocs
Group	Metric	Main effect/interaction	Test	Summary	p value			Group	Metric	Comparison	Test	Summary	p value
18mo male hippocampocortical	Proportion OXT+ tau+ cells	Treatment	One-way ANOVA	F2,26 = 1617	0.8515			18mo male PVH	Fluorescence intensity (A.U.)	Ctrl vs. tau-paired	Tukey's post-hoc	q26 = 3.092	0.0924
	OXT+ cells/100,000 µm2	Treatment	One-way ANOVA	F2,26 = 3.320	0.052					Ctrl vs. tau	Tukey's post-hoc	q26 = 4.395	0.0122
	Fluorescence intensity (A.U.)	Treatment	One-way ANOVA	F2,26 = 1.131	0.3379					Tau-paired vs. tau	Tukey's post-hoc	q26 = 1.477	0.5562
18mo female hippocampocortical	Proportion OXT+ tau+ cells	Treatment	One-way ANOVA	F2,26 = 0.3189	0.7297
	OXT+ cells/100,000 µm2	Treatment	One-way ANOVA	F2,26 = 0.09236	0.9121
	Fluorescence intensity (A.U.)	Treatment	Kruskal-Wallis Test	Kruskal-Wallis statistic3,29 = 1.811	0.4044
12mo male PVH	Proportion OXT+ tau+ cells	Treatment	One-way ANOVA	F2,28 = 0.5813	0.5658
	OXT+ cells/100,000 µm2	Treatment	One-way ANOVA	F2,28 = 1.031	0.3699
	Fluorescence intensity (A.U.)	Treatment	One-way ANOVA	F2,28 = 0.7008	0.5047
12mo female PVH	Proportion OXT+ tau+ cells	Treatment	One-way ANOVA	F2,28 = 1.431	0.2561
	OXT+ cells/100,000 µm2	Treatment	One-way ANOVA	F2,28 = 0.2434	0.7856
	Fluorescence intensity (A.U.)	Treatment	One-way ANOVA	F2,28 = 1.342	0.2775
18mo male PVH	Proportion OXT+ tau+ cells	Treatment	One-way ANOVA	F2,26 = 2.225	0.1282
	OXT+ cells/100,000 µm2	Treatment	One-way ANOVA	F2,26 = 1.038	0.3684
	Fluorescence intensity (A.U.)	Treatment	One-way ANOVA	F2,26 = 4.895	0.0157
18mo female PVH	Proportion OXT+ tau+ cells	Treatment	One-way ANOVA	F2,26 = 2.473	0.1039
	OXT+ cells/100,000 µm2	Treatment	One-way ANOVA	F2,26 = 0.5710	0.5719
	Fluorescence intensity (A.U.)	Treatment	One-way ANOVA	F2,26 = 1.858	0.1761

### Sheet: Supplemental Figure 2
Main effects and interactions
Group	Metric	Main effect/interaction	Test	Summary	p value
18mo male hippocampocortical	Partner huddle	Treatment	Two-way ANOVA	F2,26 = 0.4805	0.6238
		Timepoint	Two-way ANOVA	F1,26 = 1.592	0.2182
		Treament x timepoint	Two-way ANOVA	F2,26 = 2.619	0.092
	Stranger huddle	Treatment	Two-way ANOVA	F2,26 = 0.1570	0.8555
		Timepoint	Two-way ANOVA	F1,26 = 0.3886	0.5395
		Treament x timepoint	Two-way ANOVA	F2,26 = 0.07114	0.9315
	Total huddle	Treatment	Two-way ANOVA	F2,26 = 0.5302	0.5947
		Timepoint	Two-way ANOVA	F1,26 = 0.9801	0.3313
		Treament x timepoint	Two-way ANOVA	F2,26 = 3.357	0.0505
12mo male PVH	Partner huddle	Treatment	Two-way ANOVA	F2, 28 = 0.4560	0.6384
		Timepoint	Two-way ANOVA	F1,28 = 1.587	0.2181
		Treament x timepoint	Two-way ANOVA	F2,28 = 0.4643	0.6333
	Stranger huddle	Treatment	Two-way ANOVA	F2,28 = 1.890	0.1698
		Timepoint	Two-way ANOVA	F1,28 = 1.778	0.1931
		Treament x timepoint	Two-way ANOVA	F2,28 = 2.438	0.1056
	Total huddle	Treatment	Two-way ANOVA	F2,28 = 0.3861	0.6832
		Timepoint	Two-way ANOVA	F1,28 = 3.499	0.0719
		Treament x timepoint	Two-way ANOVA	F2,28 = 0.2195	0.8043
18mo male PVH	Partner huddle	Treatment	Two-way ANOVA	F2,26 = 1.185	0.3218
		Timepoint	Two-way ANOVA	F1,26 = 0.1566	0.6956
		Treament x timepoint	Two-way ANOVA	F2,26 = 1.843	0.1785
	Stranger huddle	Treatment	Two-way ANOVA	F2,26 = 6.358	0.0057
		Timepoint	Two-way ANOVA	F1,26 = 1.660	0.2089
		Treament x timepoint	Two-way ANOVA	F2,26 = 0.1705	0.8442
	Total huddle	Treatment	Two-way ANOVA	F2,26 = 4.914	0.0155
		Timepoint	Two-way ANOVA	F1,26 = 0.002405	0.9613
		Treament x timepoint	Two-way ANOVA	F2,26 = 0.5317	0.5939

### Sheet: Supplemental Figure 3
Main effects and interactions
Group	Metric	Main effect/interaction	Test	Summary	p value
18mo female hippocampocortical	Partner huddle	Treatment	Two-way ANOVA	F2,26 = 0.3617	0.7
		Timepoint	Two-way ANOVA	F1,26 = 4.230	0.0499
		Treament x timepoint	Two-way ANOVA	F2,26 = 0.9204	0.411
	Stranger huddle	Treatment	Two-way ANOVA	F2,26 = 0.05445	0.9471
		Timepoint	Two-way ANOVA	F1,26 = 2.722	0.111
		Treament x timepoint	Two-way ANOVA	F2,26 = 3.006	0.0669
	Total huddle	Treatment	Two-way ANOVA	F2,26 = 0.4787	0.6249
		Timepoint	Two-way ANOVA	F1,26 = 3.257	0.0827
		Treament x timepoint	Two-way ANOVA	F2,26 = 0.4678	0.6315
12mo female PVH	Partner huddle	Treatment	Two-way ANOVA	F2,28 = 2.175	0.1325
		Timepoint	Two-way ANOVA	F1,28 = 0.5640	0.4589
		Treament x timepoint	Two-way ANOVA	F2,28 = 0.08281	0.9208
	Stranger huddle	Treatment	Two-way ANOVA	F2,28 = 2.337	0.1152
		Timepoint	Two-way ANOVA	F1,28 = 1.985	0.1699
		Treament x timepoint	Two-way ANOVA	F2,28 = 1.125	0.339
	Total huddle	Treatment	Two-way ANOVA	F2,28 = 1.938	0.1628
		Timepoint	Two-way ANOVA	F1,28 = 0.3040	0.5858
		Treament x timepoint	Two-way ANOVA	F2,28 = 0.1917	0.8266
18mo female PVH	Partner huddle	Treatment	Two-way ANOVA	F2,26 = 0.6442	0.5333
		Timepoint	Two-way ANOVA	F1,26 = 6.408	0.0178
		Treament x timepoint	Two-way ANOVA	F2,26 = 2.145	0.1374
	Stranger huddle	Treatment	Two-way ANOVA	F2,26 = 0.3300	0.7219
		Timepoint	Two-way ANOVA	F1,26 = 1.907	0.179
		Treament x timepoint	Two-way ANOVA	F2,26 = 0.8462	0.4405
	Total huddle	Treatment	Two-way ANOVA	F2,26 = 1.052	0.3635
		Timepoint	Two-way ANOVA	F1,26 = 3.014	0.0944
		Treament x timepoint	Two-way ANOVA	F2,26 = 0.8766	0.4281
